# MCHelper automatically curates transposable element libraries across eukaryotic species

**DOI:** 10.1101/2023.10.17.562682

**Authors:** Simon Orozco-Arias, Pío Sierra, Richard Durbin, Josefa González

## Abstract

The number of species with high quality genome sequences continues to increase, in part due to scaling up of multiple large scale biodiversity sequencing projects. While the need to annotate genic sequences in these genomes is widely acknowledged, the parallel need to annotate transposable element sequences that have been shown to alter genome architecture, rewire gene regulatory networks, and contribute to the evolution of host traits is becoming ever more evident. However, accurate genome-wide annotation of transposable element sequences is still technically challenging. Several *de novo* transposable element identification tools are now available, but manual curation of the libraries produced by these tools is needed to generate high quality genome annotations. Manual curation is time-consuming, and thus impractical for large-scale genomic studies, and lacks reproducibility. In this work, we present the Manual Curator Helper tool MCHelper, which automates the TE library curation process. By leveraging MCHelper’s fully automated mode with the outputs from three de novo transposable element identification tools, RepeatModeler2, EDTA and REPET, in fruit fly, rice, hooded crow, zebrafish, maize, and human, we show a substantial improvement in the quality of the transposable element libraries and genome annotations. MCHelper libraries are less redundant, with up to 65% reduction in the number of consensus sequences, have up to 11.4% fewer false positive sequences, and up to ∼48% fewer “unclassified/unknown” transposable element consensus sequences. Genome-wide transposable element annotations were also improved, including larger unfragmented insertions. Moreover, MCHelper is an easy to install and easy to use tool.
