## Supplemental Tables for "MCHelper automatically curates transposable element libraries across eukaryotic species"

### Sheet: Table S1
Table S1. Comparison of MCHelper libraries with raw and reference libraries in the six genomes analyzed. A) Number of consensus sequences contained in the raw library, the MCHelper library and the reference libraries of the six species analyzed. B) Number of false positives (FP) found in each library. We consider as a false positive consensus sequences that satisfy one of the following conditions…
Table S1A				Table S1B					Table S1C					Table S1D
Species	Library	Number of consensus		Species	Library	Category	Number of FP		Species	Library	Category	Number of families		Species	Library	Avg. length LTR	Avg. length DIRS	Avg length PLEs	Avg. length LINEs	Avg. length SINEs	Avg. length TIRs	Avg. length Crypton	Avg. length HELITRON	Avg. length Maverick	Avg. length MITE
D. melanogaster	Reference-BDGP	127		D. melanogaster	RM2	SSR>60%	12		D. melanogaster	RM2	Perfect	6		D. melanogaster	Reference	6227.75	0.00	0.00	4698.50	0.00	2099.50	0.00	587.50	0.00	0.00
D. melanogaster	Reference-MCTE	165		D. melanogaster	RM2	Hits with genes	0		D. melanogaster	RM2	Good	22		D. melanogaster	RM2	1596.91	0.00	0.00	2018.04	0.00	1623.22	0.00	696.20	0.00	0.00
D. melanogaster	RM2	717		D. melanogaster	RM2	Hits with rRNAs	17		D. melanogaster	RM2	Present	32		D. melanogaster	RM2+MCHelper	4818.95	0.00	0.00	5417.29	0.00	2451.83	0.00	2671.53	0.00	12096.00
D. melanogaster	RM2+MCHelper	324		D. melanogaster	RM2+MCHelper	SSR>60%	0		D. melanogaster	RM2	Missing	67		D. melanogaster	REPET	3446.16	0.00	0.00	2776.25	3306.25	3011.69	0.00	1890.06	0.00	0.00
D. melanogaster	EDTA	608		D. melanogaster	RM2+MCHelper	Hits with genes	0		D. melanogaster	RM2+MCHelper	Perfect	40		D. melanogaster	REPET+MCHelper	5126.67	0.00	0.00	4353.28	4287.00	3193.15	0.00	5518.78	0.00	3371.63
D. melanogaster	EDTA + MCHelper	352		D. melanogaster	RM2+MCHelper	Hits with rRNAs	0		D. melanogaster	RM2+MCHelper	Good	18		D. melanogaster	EDTA	2013.10	0.00	0.00	1532.52	286.00	2683.41	0.00	11010.18	0.00	259.75
D. melanogaster	REPET	1530		D. melanogaster	EDTA	SSR>60%	2		D. melanogaster	RM2+MCHelper	Present	19		D. melanogaster	EDTA + MCHelper	4378.50	0.00	0.00	5876.22	2851.50	2481.68	0.00	8018.36	0.00	273.83
D. melanogaster	REPET+MCHelper	645		D. melanogaster	EDTA	Hits with genes	0		D. melanogaster	RM2+MCHelper	Missing	50		O. sativa	Reference	5171.63	0.00	0.00	2638.03	384.16	1801.65	0.00	2557.33	0.00	266.17
O. sativa	Reference	2044		D. melanogaster	EDTA	Hits with rRNAs	13		D. melanogaster	EDTA	Perfect	4		O. sativa	RM2	2310.46	0.00	0.00	1055.95	581.60	928.80	0.00	1131.55	0.00	0.00
O. sativa	RM2	2633		D. melanogaster	EDTA+MCHelper	SSR>60%	0		D. melanogaster	EDTA	Good	12		O. sativa	RM2+MCHelper	3885.47	0.00	0.00	2111.58	736.38	1642.06	0.00	2071.99	0.00	1169.10
O. sativa	RM2+MCHelper	1731		D. melanogaster	EDTA+MCHelper	Hits with genes	0		D. melanogaster	EDTA	Present	29		O. sativa	REPET	3502.07	0.00	0.00	1427.91	1298.75	3469.27	0.00	2283.00	0.00	618.09
O. sativa	EDTA	9431		D. melanogaster	EDTA+MCHelper	Hits with rRNAs	0		D. melanogaster	EDTA	Missing	82		O. sativa	REPET+MCHelper	4868.36	0.00	0.00	2219.17	1781.25	2645.58	0.00	2664.55	0.00	1238.21
O. sativa	EDTA + MCHelper	4309		D. melanogaster	REPET	SSR>60%	7		D. melanogaster	EDTA+MCHelper	Perfect	30		O. sativa	EDTA	2334.69	0.00	622.00	1506.43	237.72	1789.38	0.00	4190.31	0.00	264.51
O. sativa	REPET	4677		D. melanogaster	REPET	Hits with genes	0		D. melanogaster	EDTA+MCHelper	Good	10		O. sativa	EDTA + MCHelper	3390.58	0.00	0.00	2817.00	481.84	1583.45	0.00	1857.53	0.00	438.34
O. sativa	REPET+MCHelper	2299		D. melanogaster	REPET	Hits with rRNAs	49		D. melanogaster	EDTA+MCHelper	Present	15		C. cornix	Reference	1062.09	0.00	0.00	325.00	0.00	0.00	0.00	0.00	0.00	0.00
C. cornix	Reference	92		D. melanogaster	REPET+MCHelper	SSR>60%	0		D. melanogaster	EDTA+MCHelper	Missing	72		C. cornix	RM2	1875.82	0.00	0.00	667.52	284.64	589.67	0.00	0.00	0.00	0.00
C. cornix	RM2	417		D. melanogaster	REPET+MCHelper	Hits with genes	0		D. melanogaster	REPET	Perfect	48		C. cornix	RM2+MCHelper	2225.60	0.00	0.00	1069.16	296.60	986.86	0.00	0.00	0.00	0.00
C. cornix	RM2+MCHelper	220		D. melanogaster	REPET+MCHelper	Hits with rRNAs	0		D. melanogaster	REPET	Good	28		C. cornix	REPET	1970.57	6989.00	0.00	927.28	413.00	1302.00	0.00	421.00	0.00	499.63
C. cornix	EDTA	4907		D. melanogaster	Reference-BDGP	SSR>60%	0		D. melanogaster	REPET	Present	19		C. cornix	REPET+MCHelper	2554.59	0.00	0.00	1655.53	1320.00	1145.25	0.00	978.00	0.00	572.20
C. cornix	EDTA + MCHelper	2908		D. melanogaster	Reference-BDGP	Hits with genes	0		D. melanogaster	REPET	Missing	32		C. cornix	EDTA raw	6417.05	0.00	0.00	0.00	0.00	2708.87	0.00	10009.53	0.00	340.37
C. cornix	REPET	716		D. melanogaster	Reference-BDGP	Hits with rRNAs	2		D. melanogaster	REPET+MCHelper	Perfect	46		C. cornix	EDTA Filtered	2893.14	0.00	0.00	782.15	244.83	2600.14	0.00	9382.61	0.00	336.58
C. cornix	REPET+MCHelper	282		D. melanogaster	Reference-MCTE	SSR>60%	0		D. melanogaster	REPET+MCHelper	Good	23		C. cornix	EDTA + MCHelper	2804.06	0.00	0.00	1332.28	253.50	2370.39	0.00	4338.57	0.00	400.29
D. rerio	Reference-DFAM	1427		D. melanogaster	Reference-MCTE	Hits with genes	0		D. melanogaster	REPET+MCHelper	Present	27		D. rerio	Reference	5570.03	5648.11	2088.50	3920.43	283.71	2198.58	0.00	8149.80	0.00	0.00
D. rerio	Reference-Repbase	1959		D. melanogaster	Reference-MCTE	Hits with rRNAs	1		D. melanogaster	REPET+MCHelper	Missing	31		D. rerio	RM2	2127.82	1967.64	772.50	840.49	884.97	486.40	0.00	973.49	0.00	0.00
D. rerio	RM2	3778		O. sativa	RM2	SSR>60%	241		D. melanogaster	MCTE	Perfect	92		D. rerio	RM2+MCHelper	3598.04	3176.44	0.00	2438.53	3607.24	1807.09	0.00	2885.54	0.00	2589.03
D. rerio	RM2+MCHelper	2375		O. sativa	RM2	Hits with genes	2		D. melanogaster	MCTE	Good	20		D. rerio	REPET	2290.69	3033.70	812.40	1612.19	975.50	1842.03	0.00	5106.01	0.00	620.17
D. rerio	EDTA	11249		O. sativa	RM2	Hits with rRNAs	57		D. melanogaster	MCTE	Present	11		D. rerio	REPET+MCHelper	4170.87	4343.46	4103.50	3814.54	4533.00	2487.76	0.00	4272.98	0.00	2204.34
D. rerio	EDTA + MCHelper	5295		O. sativa	RM2+MCHelper	SSR>60%	0		D. melanogaster	MCTE	Missing	4		D. rerio	EDTA	2375.24	0.00	464.70	865.93	175.00	1079.53	0.00	5755.64	0.00	266.38
D. rerio	REPET	2485		O. sativa	RM2+MCHelper	Hits with genes	0		O. sativa	RM2	Perfect	115		D. rerio	EDTA + MCHelper	3648.19	0.00	0.00	2832.13	350.40	1014.17	0.00	2390.63	0.00	550.52
D. rerio	REPET+MCHelper	1271		O. sativa	RM2+MCHelper	Hits with rRNAs	0		O. sativa	RM2	Good	64		Z. mays	Reference	6338.42	0.00	0.00	6221.41	0.00	3437.86	0.00	1182.45	0.00	283.31
Z. mays	Reference	1477		O. sativa	EDTA	SSR>60%	129		O. sativa	RM2	Present	415		Z. mays	RM2	3551.42	0.00	98.83	2166.74	485.50	3114.89	0.00	5944.00	0.00	0.00
Z. mays	RM2	1942		O. sativa	EDTA	Hits with genes	0		O. sativa	RM2	Missing	1450		Z. mays	RM2+MCHelper	4992.07	0.00	0.00	4926.55	987.33	2370.63	0.00	5043.90	0.00	3372.00
Z. mays	RM2+MCHelper	1022		O. sativa	EDTA	Hits with rRNAs	221		O. sativa	RM2+MCHelper	Perfect	235		Z. mays	REPET	4358.34	12182.21	0.00	1945.83	544.22	2163.15	0.00	2764.82	0.00	620.00
Z. mays	EDTA	16294		O. sativa	EDTA+MCHelper	SSR>60%	0		O. sativa	RM2+MCHelper	Good	98		Z. mays	REPET+MCHelper	6265.57	0.00	0.00	5013.83	6828.00	4119.71	0.00	5854.79	0.00	1616.26
Z. mays	EDTA + MCHelper	7322		O. sativa	EDTA+MCHelper	Hits with genes	0		O. sativa	RM2+MCHelper	Present	327		Z. mays	EDTA	2033.80	0.00	0.00	2137.53	215.53	1876.80	0.00	3721.08	0.00	268.61
Z. mays	REPET	2351		O. sativa	EDTA+MCHelper	Hits with rRNAs	0		O. sativa	RM2+MCHelper	Missing	1384		Z. mays	EDTA + MCHelper	3483.85	0.00	0.00	5140.48	464.53	2148.24	0.00	2252.54	0.00	634.70
Z. mays	REPET+MCHelper	1173		O. sativa	REPET	SSR>60%	141		O. sativa	EDTA	Perfect	128		H. sapiens	Reference	1599.89	5482.00	1079.00	1693.18	292.00	817.18	0.00	671.80	0.00	0.00
H. sapiens	Reference	1176		O. sativa	REPET	Hits with genes	0		O. sativa	EDTA	Good	199		H. sapiens	RM2	1103.39	0.00	301.86	785.80	1103.20	493.34	0.00	1590.00	0.00	0.00
H. sapiens	RM2	1075		O. sativa	REPET	Hits with rRNAs	174		O. sativa	EDTA	Present	758		H. sapiens	RM2+MCHelper	2335.15	0.00	0.00	3282.58	5393.00	1179.56	0.00	2558.00	0.00	672.00
H. sapiens	RM2+MCHelper	647		O. sativa	REPET+MCHelper	SSR>60%	0		O. sativa	EDTA	Missing	959		H. sapiens	EDTA	0.00	0.00	0.00	1003.86	240.78	2079.52	0.00	6625.33	0.00	296.60
H. sapiens	EDTA	5974		O. sativa	REPET+MCHelper	Hits with genes	0		O. sativa	EDTA+MCHelper	Perfect	217		H. sapiens	EDTA + MCHelper	1037.64	0.00	0.00	2257.68	1910.56	2348.82	0.00	1487.70	0.00	2160.49
H. sapiens	EDTA + MCHelper	2064		O. sativa	REPET+MCHelper	Hits with rRNAs	0		O. sativa	EDTA+MCHelper	Good	124
				O. sativa	Reference	SSR>60%	128		O. sativa	EDTA+MCHelper	Present	394
				O. sativa	Reference	Hits with genes	0		O. sativa	EDTA+MCHelper	Missing	1309
				O. sativa	Reference	Hits with rRNAs	60		O. sativa	REPET	Perfect	195
				C. cornix	RM2	SSR>60%	5		O. sativa	REPET	Good	122
				C. cornix	RM2	Hits with genes	0		O. sativa	REPET	Present	243
				C. cornix	RM2	Hits with rRNAs	9		O. sativa	REPET	Missing	1484
				C. cornix	RM2+MCHelper	SSR>60%	0		O. sativa	REPET+MCHelper	Perfect	230
				C. cornix	RM2+MCHelper	Hits with genes	0		O. sativa	REPET+MCHelper	Good	95
				C. cornix	RM2+MCHelper	Hits with rRNAs	0		O. sativa	REPET+MCHelper	Present	240
				C. cornix	EDTA	SSR>60%	15		O. sativa	REPET+MCHelper	Missing	1479
				C. cornix	EDTA	Hits with genes	0		C. cornix	RM2	Perfect	22
				C. cornix	EDTA	Hits with rRNAs	105		C. cornix	RM2	Good	4
				C. cornix	EDTA+MCHelper	SSR>60%	0		C. cornix	RM2	Present	25
				C. cornix	EDTA+MCHelper	Hits with genes	0		C. cornix	RM2	Missing	41
				C. cornix	EDTA+MCHelper	Hits with rRNAs	0		C. cornix	RM2+MCHelper	Perfect	26
				C. cornix	REPET	SSR>60%	0		C. cornix	RM2+MCHelper	Good	10
				C. cornix	REPET	Hits with genes	1		C. cornix	RM2+MCHelper	Present	11
				C. cornix	REPET	Hits with rRNAs	38		C. cornix	RM2+MCHelper	Missing	45
				C. cornix	REPET+MCHelper	SSR>60%	0		C. cornix	EDTA	Perfect	9
				C. cornix	REPET+MCHelper	Hits with genes	0		C. cornix	EDTA	Good	5
				C. cornix	REPET+MCHelper	Hits with rRNAs	0		C. cornix	EDTA	Present	39
				C. cornix	Reference	SSR>60%	0		C. cornix	EDTA	Missing	39
				C. cornix	Reference	Hits with genes	0		C. cornix	EDTA+MCHelper	Perfect	18
				C. cornix	Reference	Hits with rRNAs	2		C. cornix	EDTA+MCHelper	Good	13
				D. rerio	RM2	SSR>60%	125		C. cornix	EDTA+MCHelper	Present	12
				D. rerio	RM2	Hits with genes	3		C. cornix	EDTA+MCHelper	Missing	49
				D. rerio	RM2	Hits with rRNAs	89		C. cornix	REPET	Perfect	18
				D. rerio	RM2+MCHelper	SSR>60%	0		C. cornix	REPET	Good	21
				D. rerio	RM2+MCHelper	Hits with genes	0		C. cornix	REPET	Present	25
				D. rerio	RM2+MCHelper	Hits with rRNAs	0		C. cornix	REPET	Missing	28
				D. rerio	EDTA	SSR>60%	189		C. cornix	REPET+MCHelper	Perfect	16
				D. rerio	EDTA	Hits with genes	12		C. cornix	REPET+MCHelper	Good	13
				D. rerio	EDTA	Hits with rRNAs	238		C. cornix	REPET+MCHelper	Present	13
				D. rerio	EDTA+MCHelper	SSR>60%	0		C. cornix	REPET+MCHelper	Missing	50
				D. rerio	EDTA+MCHelper	Hits with genes	0		D. rerio	RM2	Perfect	95
				D. rerio	EDTA+MCHelper	Hits with rRNAs	0		D. rerio	RM2	Good	117
				D. rerio	REPET	SSR>60%	30		D. rerio	RM2	Present	307
				D. rerio	REPET	Hits with genes	2		D. rerio	RM2	Missing	908
				D. rerio	REPET	Hits with rRNAs	93		D. rerio	RM2+MCHelper	Perfect	382
				D. rerio	REPET+MCHelper	SSR>60%	0		D. rerio	RM2+MCHelper	Good	142
				D. rerio	REPET+MCHelper	Hits with genes	0		D. rerio	RM2+MCHelper	Present	194
				D. rerio	REPET+MCHelper	Hits with rRNAs	0		D. rerio	RM2+MCHelper	Missing	709
				D. rerio	Reference-Dfam	SSR>60%	16		D. rerio	EDTA	Perfect	32
				D. rerio	Reference-Dfam	Hits with genes	7		D. rerio	EDTA	Good	72
				D. rerio	Reference-Dfam	Hits with rRNAs	34		D. rerio	EDTA	Present	571
				D. rerio	Reference-Repbase	SSR>60%	30		D. rerio	EDTA	Missing	752
				D. rerio	Reference-Repbase	Hits with genes	0		D. rerio	EDTA+MCHelper	Perfect	283
				D. rerio	Reference-Repbase	Hits with rRNAs	55		D. rerio	EDTA+MCHelper	Good	95
				Z. mays	RM2	SSR>60%	34		D. rerio	EDTA+MCHelper	Present	227
				Z. mays	RM2	Hits with genes	0		D. rerio	EDTA+MCHelper	Missing	822
				Z. mays	RM2	Hits with rRNAs	46		D. rerio	REPET	Perfect	179
				Z. mays	RM2+MCHelper	SSR>60%	0		D. rerio	REPET	Good	50
				Z. mays	RM2+MCHelper	Hits with genes	0		D. rerio	REPET	Present	122
				Z. mays	RM2+MCHelper	Hits with rRNAs	0		D. rerio	REPET	Missing	1076
				Z. mays	EDTA	SSR>60%	119		D. rerio	REPET+MCHelper	Perfect	246
				Z. mays	EDTA	Hits with genes	1		D. rerio	REPET+MCHelper	Good	62
				Z. mays	EDTA	Hits with rRNAs	286		D. rerio	REPET+MCHelper	Present	125
				Z. mays	EDTA+MCHelper	SSR>60%	0		D. rerio	REPET+MCHelper	Missing	994
				Z. mays	EDTA+MCHelper	Hits with genes	0		D. rerio	Repbase	Perfect	174
				Z. mays	EDTA+MCHelper	Hits with rRNAs	0		D. rerio	Repbase	Good	135
				Z. mays	REPET	SSR>60%	4		D. rerio	Repbase	Present	367
				Z. mays	REPET	Hits with genes	0		D. rerio	Repbase	Missing	1283
				Z. mays	REPET	Hits with rRNAs	62		Z. mays	RM2	Perfect	37
				Z. mays	REPET+MCHelper	SSR>60%	0		Z. mays	RM2	Good	33
				Z. mays	REPET+MCHelper	Hits with genes	0		Z. mays	RM2	Present	238
				Z. mays	REPET+MCHelper	Hits with rRNAs	0		Z. mays	RM2	Missing	1169
				Z. mays	Reference	SSR>60%	30		Z. mays	RM2+MCHelper	Perfect	152
				Z. mays	Reference	Hits with genes	0		Z. mays	RM2+MCHelper	Good	26
				Z. mays	Reference	Hits with rRNAs	48		Z. mays	RM2+MCHelper	Present	160
				H. sapiens	RM2	SSR>60%	18		Z. mays	RM2+MCHelper	Missing	1139
				H. sapiens	RM2	Hits with genes	1		Z. mays	EDTA	Perfect	115
				H. sapiens	RM2	Hits with rRNAs	30		Z. mays	EDTA	Good	91
				H. sapiens	RM2+MCHelper	SSR>60%	0		Z. mays	EDTA	Present	506
				H. sapiens	RM2+MCHelper	Hits with genes	0		Z. mays	EDTA	Missing	765
				H. sapiens	RM2+MCHelper	Hits with rRNAs	0		Z. mays	EDTA+MCHelper	Perfect	232
				H. sapiens	EDTA	SSR>60%	38		Z. mays	EDTA+MCHelper	Good	95
				H. sapiens	EDTA	Hits with genes	1		Z. mays	EDTA+MCHelper	Present	327
				H. sapiens	EDTA	Hits with rRNAs	117		Z. mays	EDTA+MCHelper	Missing	823
				H. sapiens	EDTA+MCHelper	SSR>60%	0		Z. mays	REPET	Perfect	41
				H. sapiens	EDTA+MCHelper	Hits with genes	0		Z. mays	REPET	Good	40
				H. sapiens	EDTA+MCHelper	Hits with rRNAs	0		Z. mays	REPET	Present	117
				H. sapiens	Reference	SSR>60%	8		Z. mays	REPET	Missing	1279
				H. sapiens	Reference	Hits with genes	0		Z. mays	REPET+MCHelper	Perfect	70
				H. sapiens	Reference	Hits with rRNAs	43		Z. mays	REPET+MCHelper	Good	18
									Z. mays	REPET+MCHelper	Present	141
									Z. mays	REPET+MCHelper	Missing	1248
									H. sapiens	RM2	Perfect	72
									H. sapiens	RM2	Good	30
									H. sapiens	RM2	Present	163
									H. sapiens	RM2	Missing	1138
									H. sapiens	RM2+MCHelper	Perfect	108
									H. sapiens	RM2+MCHelper	Good	35
									H. sapiens	RM2+MCHelper	Present	161
									H. sapiens	RM2+MCHelper	Missing	1099
									H. sapiens	EDTA	Perfect	0
									H. sapiens	EDTA	Good	3
									H. sapiens	EDTA	Present	186
									H. sapiens	EDTA	Missing	1214
									H. sapiens	EDTA+MCHelper	Perfect	18
									H. sapiens	EDTA+MCHelper	Good	8
									H. sapiens	EDTA+MCHelper	Present	101
									H. sapiens	EDTA+MCHelper	Missing	1049

### Sheet: Table S2
Table S2. Percentage of TEs that do not have the corresponding terminal repeats (Long Terminal Repeats for LTR and DIRS elements, Terminal Inverted Repeats for TIR and Maverick elements and Poly(A) for LINEs/SINEs). Known solo LTRs and Unclassified TEs were removed before doing this analysis.
Species	Library	LTR Complete	LTR incomplete	TIR Complete	TIR incomplete	Poly(A) Complete	Poly(A) incomplete	% LTR incomplete	%TIR incomplete	% Poly(A) Incomplete	Total incomplete
Drosophila melanogaster	RM2	15	333	12	38	24	147	0.956897	0.76	0.859649	0.910369
	RM2+MCHelper	72	125	16	32	8	69	0.634518	0.666667	0.896104	0.701863
	EDTA	11	183	21	263	12	86	0.943299	0.926056	0.877551	0.923611
	EDTA+MCHelper	49	66	13	155	10	57	0.573913	0.922619	0.850746	0.794286
	REPET	252	668	52	78	42	289	0.726087	0.6	0.873112	0.749457
	REPET+MCHelper	164	284	31	39	10	115	0.633929	0.557143	0.92	0.681182
	Reference	60	1	21	2	22	18	0.0163934	0.0869565	0.45	0.169355
Oryza sativa	RM2	45	945	245	811	29	120	0.954545	0.767992	0.805369	0.85467
	RM2+MCHelper	160	561	290	608	16	96	0.778086	0.67706	0.857143	0.730791
	EDTA	40	1224	2078	5900	41	148	0.968354	0.739534	0.783069	0.771074
	EDTA+MCHelper	145	610	1004	2393	23	134	0.807947	0.704445	0.853503	0.728011
	REPET	390	1993	402	537	73	110	0.836341	0.571885	0.601093	0.75321
	REPET+MCHelper	327	909	403	501	19	128	0.735437	0.554204	0.870748	0.672497
	Reference	390	120	527	866	61	72	0.235294	0.62168	0.541353	0.519646
Corvus cornix	RM2	3	179	0	21	0	103	0.983516	1	1	0.990196
	RM2+MCHelper	21	125	0	7	0	67	0.856164	1	1	0.904545
	EDTA	40	1224	2078	5900	41	148	0.968354	0.739534	0.783069	0.771074
	EDTA+MCHelper	145	610	1004	2393	23	134	0.807947	0.704445	0.853503	0.728011
	REPET	38	213	4	8	1	143	0.848606	0.666667	0.993056	0.894349
	REPET+MCHelper	37	122	0	20	0	99	0.767296	1	1	0.866906
	Reference	2	87	0	0	0	1	0.977528	0	1	0.977778
Danio rerio	RM2	26	702	212	2079	37	370	0.964286	0.907464	0.909091	0.919731
	RM2+MCHelper	189	409	436	1027	43	267	0.683946	0.701982	0.86129	0.718262
	EDTA	42	974	1405	4628	123	4070	0.958661	0.767114	0.970665	0.860345
	EDTA+MCHelper	237	488	498	1312	92	2662	0.673103	0.724862	0.966594	0.843638
	REPET	128	357	335	541	36	157	0.736082	0.61758	0.813472	0.678893
	REPET+MCHelper	162	231	331	407	26	106	0.587786	0.551491	0.80303	0.589074
	Reference	331	96	466	196	127	149	0.224824	0.296073	0.539855	0.323077
Zea mays	RM2	46	964	4	69	5	45	0.954455	0.945205	0.9	0.951456
	RM2+MCHelper	321	443	115	81	2	48	0.579843	0.413265	0.96	0.566337
	EDTA	268	9586	2377	3942	9	112	0.972803	0.623833	0.92562	0.837118
	EDTA+MCHelper	610	2868	1367	2384	5	88	0.824612	0.635564	0.946237	0.729309
	REPET	363	1045	58	271	20	49	0.742188	0.823708	0.710145	0.755814
	REPET+MCHelper	320	460	90	231	7	49	0.589744	0.719626	0.875	0.639585
	Reference	570	2	600	269	29	3	0.0034965	0.309551	0.09375	0.186015
Homo sapiens	RM2	5	507	9	161	22	294	0.990234	0.947059	0.93038	0.963928
	RM2+MCHelper	35	329	15	80	7	175	0.903846	0.842105	0.961538	0.911076
	EDTA	0	0	340	5137	22	474	0	0.937922	0.955645	0.939394
	EDTA+MCHelper	1	21	149	1639	13	238	0.954545	0.916667	0.948207	0.920912
	Reference	8	537	190	140	97	160	0.985321	0.424242	0.622568	0.739399

### Sheet: Table S3
Table S3. Number of chimeric sequences detected in the different libraries used in this study. A sequences was defined as chimeric if it had BLASTN hits with >80% identity and >50% coverage with sequences from two or more orders.
	D. melanogaster	O. sativa	C. cornix	D. rerio	Z. mays	H. sapiens
RM2	3	47	0	133	0	2
RM2+MCHelper	1	23	0	39	0	1
EDTA	0	40	0	87	0	0
EDTA+MCHelper	0	36	0	64	0	1
REPET	5	39	0	61	1	-
REPET+MCHelper	3	3	0	14	0	-

### Sheet: Table S4
Table S4. Comparison between MCHelper and SENMAP to curate LTR elements in D. melanogaster and O. sativa. A) Number of total LTR elements identified and family quality classification. B) Number of complete LTRs identified and family quality classification.
Table S4A. All LTRs							Table S4B. Only complete LTRs (with terminal LTR and at least 3 domains from LTR elements).
D. melanogaster							D. melanogaster
	# LTR elements	Perfect families	Good families	Present families	Missing families			# LTR elements	Perfect families	Good families	Present families	Missing families
RM2	413	2	13	21	27		RM2	413	2	13	21	27
RM2+SENMAP	21	0	0	0	63		RM2+SENMAP	21	0	0	0	63
RM2+MCHelper	199	26	12	9	16		RM2+MCHelper	27	14	3	3	43
EDTA	226	2	5	21	35		EDTA	226	2	5	21	35
EDTA+SENMAP	6	0	0	1	62		EDTA+SENMAP	6	0	0	1	62
EDTA+MCHelper	117	18	5	9	31		EDTA+MCHelper	29	12	2	3	46
REPET	934	29	19	8	7		REPET	934	29	19	8	7
REPET+SENMAP	92	4	4	8	47		REPET+SENMAP	92	4	4	8	47
REPET+MCHelper	448	31	10	12	10		REPET+MCHelper	45	16	4	4	39
O. sativa							O. sativa
	# LTR elements	Perfect families	Good families	Present families	Missing families			# LTR elements	Perfect families	Good families	Present families	Missing families
RM2	990	18	36	161	295		RM2	990	18	36	161	295
RM2+SENMAP	97	1	0	19	490		RM2+SENMAP	97	1	0	19	490
RM2+MCHelper	721	78	23	130	279		RM2+MCHelper	85	45	1	22	442
EDTA	1264	20	45	207	238		EDTA	1264	20	45	207	238
EDTA+SENMAP	142	4	1	22	483		EDTA+SENMAP	142	4	1	22	483
EDTA+MCHelper	755	73	27	117	293		EDTA+MCHelper	80	46	1	17	446
REPET	2383	45	27	65	373		REPET	2383	45	27	65	373
REPET+SENMAP	350	4	5	36	465		REPET+SENMAP	350	4	5	36	465
REPET+MCHelper	1236	57	14	64	375		REPET+MCHelper	114	32	2	17	459

### Sheet: Table S5
Table S5. “Unclassified/unknown” consensus sequences in the raw libraries that are recovered by MCHelper. RM2: RepeatModeler2. A) Number of TEs originally labeled as unclassified/unknown, which were recovered by each of the three steps of MCHelper. B) Number of recovered TE sequences by classification. Class I and Class II indicates all the elements that contain one or more retrotransposon-like d…
Table S5A
		D. melanogaster		O. sativa		C. cornix		D. rerio		Z. mays		H. sapiens
		RM2	REPET	RM2	REPET	RM2	REPET	RM2	REPET	RM2	REPET	RM2
Unclassified/unkown TEs		32	89	123	556	67	303	234	228	594	553	21
Steps	Homology based	4	22	6	92	5	107	20	62	78	71	5
	Domain presence	2	8	2	19	0	11	4	3	66	63	1
	Terminal repeats presence	1	10	2	28	1	11	8	45	135	52	1
Total recovered		7 (21.8%)	40 (44.9%)	10 (8.1%)	139 (25%)	6 (8.9%)	129 (42.6%)	32 (13.6%)	110 (48.24%)	279 (46.9%)	102 (33.6%)	7 (33.3%)
Table S5B
	Class I	Class II	LTR	LINE	SINE	TIR	MITE	Helitron	Maverick	Crypton
D. melanogaster (RM2)	0	0	5	2	0	0	0	0	0	0
D. melanogaster (REPET)	2	0	31	7	1	3	1	1	1	0
O. sativa (RM2)	0	0	6	0	0	4	0	1	0	0
O. sativa (REPET)	11	5	57	15	3	66	7	15	1	1
D. rerio (RM2)	2	0	8	2	4	11	1	0	0	0
D. rerio (REPET)	1	0	41	1	0	39	17	10	0	1
C. cornix (RM2)	0	0	6	0	0	0	0	0	0	0
C. cornix (REPET)	3	0	87	6	0	7	26	0	0	0
Z. mays (RM2)	14	0	150	1	2	107	0	4	1	0
Z. mays (REPET)	18	0	114	7	0	29	4	13	1	0
H. sapiens (RM2)	0	0	2	3	2	0	0	0	0	0

### Sheet: Table S6
Table S6. Percentage of unknown TEs re-classified by MCHelper and by three different approaches based on deep learing. The TE libraries were generated by RepeatModeler2. A) shows the recovering proportion which was defined as the proportion of the sequences in the subset recovered by each tool, without taking into account the classification predicted. B) shows the overlapping proportion that was …
Table S6A. Recovering proportion						Table S6B. Overlapping proportion						Table S6C. Precision
	D. melanogaster	O. sativa	C. cornix	D. rerio			D. melanogaster	O. sativa	C. cornix	D. rerio			D. melanogaster	O. sativa	C. cornix	D. rerio
MCHelper	55,56% (5/9)	0% (0/6)	28.57% (2/7)	15% (3/20)		MCHelper	44.44% (4/9)	0% (0/6)	28.57% (2/7)	15% (3/20)		MCHelper	80% (4/5)	0% (0/6)	100% (2/2)	100% (3/3)
TEClass2	44.44% (4/9)	50% (3/6)	100% (7/7)	50% (10/20)		TEClass2	22.22% (2/9)	50% (3/6)	100% (7/7)	30% (6/20)		TEClass2	50% (2/4)	100% (3/3)	100% (7/7)	70% (7/10)
TERL	100% (9/9)	83.33% (5/6)	100% (7/7)	95% (19/20)		TERL	33.33% (3/9)	50% (3/6)	57.14% (4/7)	60% (12/20)		TERL	33.33% (3/9)	80% (4/5)	57.14% (4/7)	57.89% (11/19)
DeepTE	100% (9/9)	100% (6/6)	100% (7/7)	85% (17/20)		DeepTE	11.11% (1/9)	16.67% (1/6)	42.86% (3/7)	50% (10/20)		DeepTE	11.11% (1/9)	33.33% (2/6)	42.86% (3/7)	58.82% (10/17)

### Sheet: Table S7
Table S7. Genome-wide number and type of TE annotations for each of the libraries analyzed in the six species. A) Number of copies annotated by each library. B) Number of copies categorized as short (<100 pb). C) Number of copies categorized as overlapping. We considered overlapping copies those that contained any bases annotated with more than one consensus sequence.
Table S7A					Table S7B					Table S7C
Species	Library	Number			Species	Library	Number			Species	Library	Number
D. melanogaster	Reference-BDGP	13514			D. melanogaster	Reference-BDGP	638			D. melanogaster	Reference-BDGP	1793
D. melanogaster	Reference-MCTE	13512			D. melanogaster	Reference-MCTE	478			D. melanogaster	Reference-MCTE	2074
D. melanogaster	RM2	27054			D. melanogaster	RM2	1689			D. melanogaster	RM2	5133
D. melanogaster	RM2+MCHelper	21682			D. melanogaster	RM2+MCHelper	1507			D. melanogaster	RM2+MCHelper	3622
D. melanogaster	EDTA	27383			D. melanogaster	EDTA	4000			D. melanogaster	EDTA	4563
D. melanogaster	EDTA+MCHelper	17080			D. melanogaster	EDTA+MCHelper	1290			D. melanogaster	EDTA+MCHelper	2557
D. melanogaster	REPET	24067			D. melanogaster	REPET	1795			D. melanogaster	REPET	4566
D. melanogaster	REPET+MCHelper	22795			D. melanogaster	REPET+MCHelper	1649			D. melanogaster	REPET+MCHelper	3690
O. sativa	Reference	340662			O. sativa	Reference	62364			O. sativa	Reference	54355
O. sativa	RM2	436429			O. sativa	RM2	92294			O. sativa	RM2	79644
O. sativa	RM2+MCHelper	388804			O. sativa	RM2+MCHelper	76701			O. sativa	RM2+MCHelper	73405
O. sativa	EDTA	647925			O. sativa	EDTA	151835			O. sativa	EDTA	141427
O. sativa	EDTA+MCHelper	484279			O. sativa	EDTA+MCHelper	102054			O. sativa	EDTA+MCHelper	106876
O. sativa	REPET	352870			O. sativa	REPET	71678			O. sativa	REPET	72070
O. sativa	REPET+MCHelper	352278			O. sativa	REPET+MCHelper	69934			O. sativa	REPET+MCHelper	59361
C. cornix	Reference	64560			C. cornix	Reference	3126			C. cornix	Reference	2336
C. cornix	RM2	103099			C. cornix	RM2	6800			C. cornix	RM2	7650
C. cornix	RM2+MCHelper	109269			C. cornix	RM2+MCHelper	5744			C. cornix	RM2+MCHelper	4007
C. cornix	EDTA	95788			C. cornix	EDTA	7012			C. cornix	EDTA	6822
C. cornix	EDTA+MCHelper	101075			C. cornix	EDTA+MCHelper	6223			C. cornix	EDTA+MCHelper	6148
C. cornix	REPET	92788			C. cornix	REPET	5590			C. cornix	REPET	7518
C. cornix	REPET+MCHelper	108186			C. cornix	REPET+MCHelper	6538			C. cornix	REPET+MCHelper	9158
D, rerio	Reference-Dfam	2185939			D, rerio	Reference-Dfam	238225			D, rerio	Reference-Dfam	226430
D, rerio	Reference-Repbase	2284603			D, rerio	Reference-Repbase	231456			D, rerio	Reference-Repbase	200459
D, rerio	RM2	2540490			D, rerio	RM2	319451			D, rerio	RM2	490883
D, rerio	RM2+MCHelper	2288809			D, rerio	RM2+MCHelper	262612			D, rerio	RM2+MCHelper	433657
D, rerio	EDTA Filtered	5242949			D, rerio	EDTA Filtered	1949822			D, rerio	EDTA Filtered	794935
D, rerio	EDTA+MCHelper	3623562			D, rerio	EDTA+MCHelper	1088188			D, rerio	EDTA+MCHelper	303363
D, rerio	REPET	1774019			D, rerio	REPET	260424			D, rerio	REPET	334411
D, rerio	REPET+MCHelper	1715402			D, rerio	REPET+MCHelper	219934			D, rerio	REPET+MCHelper	285335
Z. mays	Reference	980320			Z. mays	Reference	136416			Z. mays	Reference	164993
Z. mays	RM2	1734743			Z. mays	RM2	237481			Z. mays	RM2	272878
Z. mays	RM2+MCHelper	1079767			Z. mays	RM2+MCHelper	144844			Z. mays	RM2+MCHelper	188194
Z. mays	EDTA Filtered	2864666			Z. mays	EDTA Filtered	514550			Z. mays	EDTA Filtered	382439
Z. mays	EDTA+MCHelper	1467353			Z. mays	EDTA+MCHelper	277578			Z. mays	EDTA+MCHelper	260554
Z. mays	REPET	1208899			Z. mays	REPET	188729			Z. mays	REPET	208561
Z. mays	REPET+MCHelper	1013635			Z. mays	REPET+MCHelper	149256			Z. mays	REPET+MCHelper	188332
H. sapiens	Reference	3237021			H. sapiens	Reference	354800			H. sapiens	Reference	429649
H. sapiens	RM2	3936126			H. sapiens	RM2	738696			H. sapiens	RM2	539328
H. sapiens	RM2+MCHelper	4075781			H. sapiens	RM2+MCHelper	524581			H. sapiens	RM2+MCHelper	402535
H. sapiens	EDTA Filtered	5855733			H. sapiens	EDTA Filtered	1717606			H. sapiens	EDTA Filtered	699805
H. sapiens	EDTA+MCHelper	4418695			H. sapiens	EDTA+MCHelper	611275			H. sapiens	EDTA+MCHelper	335068

### Sheet: Table S8
Table S8. Genomic proportions belonging to TE orders annotated by each library. The proportion of each genome labelled as "Unclassified/Unknown" TEs is not shown.
Species	Library	LTR-RTs	LINEs	SINEs	DIRS	PLEs	TIRs	Maverick	Helitron	Crypton	MITEs	Total
D. melanogaster	Reference-BDGP	8.97881	5.16248	0	0	0	1.28568	0	0.400108	0	0	15.8271
D. melanogaster	Reference-MCTE	10.4778	5.27642	0	0	0	1.5015	0	0	0	0.00498681	17.2607
D. melanogaster	RM2	10.6489	4.84372	0	0	0	1.81804	0	0	0.000616081	0	17.3113
D. melanogaster	RM2+MCHelper	11.6994	4.90386	0	0	0	1.5628	0	0	0	0.426754	18.5928
D. melanogaster	EDTA	12.2323	5.69752	0.00859355	0.00502271	0.0250217	3.16465	0.0403706	0.275515	0.00836018	0.0139954	21.4713
D. melanogaster	EDTA+MCHelper	7.43421	6.61215	0.0836822	0	0	0.371768	0	0	0	0.0163534	14.5182
D. melanogaster	REPET	12.5413	5.34532	0.014503	0	0	2.24577	0.0199623	0	0	0	20.1669
D. melanogaster	REPET+MCHelper	13.4886	4.6879	0.0299216	0	0	1.575	0.524301	0	0	0.386269	20.692
O. sativa	Reference	23.4531	1.62241	0.434292	0	0	13.6893	0	3.64661	0	5.27165	48.1174
O. sativa	RM2	24.3711	1.80398	0.179061	0	0	22.2176	0	0	0	0	48.5717
O. sativa	RM2+MCHelper	24.7275	2.05499	0.242181	0	0	20.6404	0	0	0	1.48677	49.1518
O. sativa	EDTA	24.4499	2.84638	0.564129	0	0	24.8005	0	9.92744	0	2.51855	65.1069
O. sativa	EDTA+MCHelper	24.316	1.67395	0.662671	0	0	21.3274	0	0	0	4.55123	52.5313
O. sativa	REPET	23.9345	1.73912	0.270416	0	0	12.1799	0.000712908	0	0	1.05214	39.1768
O. sativa	REPET+MCHelper	26.743	2.26432	0.144669	0	0	17.9355	0.0549259	0	0	1.61249	48.7549
C. cornix	Reference	1.75637	0.763462	0	0	0	0	0	0	0	0	2.51983
C. cornix	RM2	2.32866	1.353	0.0224108	0	0	0.00766339	0	0	0.000228787	0	3.71196
C. cornix	RM2+MCHelper	2.32949	2.3732	0.0222004	0	0	0.00470229	0	0	0	0	4.72959
C. cornix	EDTA	1.62681	1.5123	0.0044347	0	0	1.23404	0	0.361608	0	0.018679	4.73919
C. cornix	EDTA+MCHelper	1.57986	2.15449	0.02402	0	0	0.621561	0	0	0	0.149011	4.37993
C. cornix	REPET	1.64469	1.74514	0.000237409	0.0185467	0	0.0155063	0	0	0	0.0796005	3.42412
C. cornix	REPET+MCHelper	1.91689	2.46802	0.00207374	0	0	0.075456	0	0	0	0.081472	4.46244
D. rerio	Reference-Dfam	4.83285	2.59729	0.765603	1.10649	0	44.092	0.519789	0	0.453923	0	54.3679
D. rerio	Reference-Repbase	3.71116	3.65311	2.79449	1.99843	0	32.004	0.396977	1.53893	1.01184	0	47.1089
D. rerio	RM2	6.39008	3.53043	1.49959	0.622817	0	41.6076	0.0597466	0	0.360562	0	54.0708
D. rerio	RM2+MCHelper	6.48092	4.54049	0.449176	1.80497	0	41.3571	0.145829	0	0	3.87315	58.6516
D. rerio	EDTA	15.5522	9.09407	15.9707	0	0.0721596	26.6886	0	4.834	0	1.76969	73.9814
D. rerio	EDTA+MCHelper	9.49936	10.7997	13.8165	0	0	29.8281	0.0901399	0	0	3.6499	67.6837
D. rerio	REPET	2.26605	2.07897	0.789899	1.83771	0.0597113	26.3579	0.218255	0	0.0896784	1.00157	34.6997
D. rerio	REPET+MCHelper	6.32004	3.45349	0.832861	0.442356	0.170801	30.4558	0.113724	0	0	3.86585	45.6549
Z. mays	Reference	76.8157	0.760414	0	0	0	5.58522	0	0.254783	0	1.28766	84.7038
Z. mays	RM2	67.0175	0.918445	0.0206797	0	0	2.41518	0	0	0	0	70.3718
Z. mays	RM2+MCHelper	79.1419	1.09744	0.0745579	0	0	6.22448	0	0	0	0.0182226	86.5566
Z. mays	EDTA Filtered	89.6139	0.616054	0.0553851	0	0	5.8503	0	2.97442	0	0.889951	100
Z. mays	EDTA+MCHelper	82.185	0.697225	0.135678	0	0	7.26045	0	0	0	3.11925	93.3976
Z. mays	REPET	75.6107	0.773095	0.0240911	8.4899	0	7.41332	0	0	0	0.00260616	92.3137
Z. mays	REPET+MCHelper	77.3667	1.19409	0.0644293	0	0	5.8465	0.0122177	0	0	0.521232	85.0052
H. sapiens	Reference	8.86167	19.4498	11.0865	1.29921e-05	0	3.30153	0	0	0.00187654	0	42.7014
H. sapiens	RM2	7.21112	16.1867	13.195	0	0	2.28803	0	0	0	0	38.8809
H. sapiens	RM2+MCHelper	13.6798	20.7637	11.3483	0	0	3.51537	0	0	0	0.0360209	49.3432
H. sapiens	EDTA Filtered	0	23.7401	9.74311	0	0	10.187	0	1.57253	0	1.81061	47.0533
H. sapiens	EDTA+MCHelper	1.24006	17.1712	14.1953	0	0	10.0183	0	0	0	8.28726	50.9121
